# Validation of a PNA clamping method for reducing host DNA amplification and increasing eukaryotic diversity in rhizosphere microbiome studies

**DOI:** 10.1101/2020.05.07.082966

**Authors:** Stephen J. Taerum, Blaire Steven, Daniel J. Gage, Lindsay R. Triplett

## Abstract

Protists and microscopic animals are important but poorly understood determinants of plant health. Plant-associated eukaryotes could be surveyed by high-throughput sequencing of 18S ribosomal RNA (rRNA) genes, but the abundance of plant DNA in rhizosphere samples makes 18S rRNA gene amplification with universal primers unfeasible. Here we applied a pipeline to generate peptide nucleic acid (PNA) clamps to suppress the amplification of plant host DNA during 18S rRNA gene library preparation. We designed a PNA clamp, PoacV9_01, specific to the V9 region of the 18S rRNA gene for plants in the family Poaceae. PoacV9_01 suppressed the amplification of five species of grain crops in quantitative PCR reactions. In an 18S rRNA gene sequencing survey of the rhizosphere of maize, PoacV9_01 reduced the relative abundance of plant reads from 65% to 0.6%, while drastically increasing the number and diversity of animal, fungal, and protist reads detected. Thus, PoacV9_01 can be used to facilitate the study of eukaryotes present in grass phytobiomes. In addition, the pipeline developed here can be used to develop PNA clamps that target other plant species.
