## Supplementary material for "Validation of a PNA clamping method for reducing host DNA amplification and increasing eukaryotic diversity in rhizosphere microbiome studies": Table S1

### Sheet: Passing candidate k-mers
Candidate clamps, and number of species blocked in silico
region	k-mer length	k-mer sequence	anti-sense?	number of species blocked in silico
V4	17	CGACCGGCTCGACCCTT	no	1
V4	17	GACCGGCTCGACCCTTC	no	1
V4	17	ACCGGCTCGACCCTTCT	no	1
V4	17	CCGGCTCGACCCTTCTG	no	1
V4	16	CGACCGGCTCGACCCT	no	1
V4	16	GACCGGCTCGACCCTT	no	1
V4	16	ACCGGCTCGACCCTTC	no	1
V4	16	CCGGCTCGACCCTTCT	no	1
V4	16	TCGGTTCTCGCCGTGA	yes	4
V4	16	CCGGTCGGTTCTCGCC	yes	1
V4	15	ACCGACCGGCTCGAC	no	1
V4	15	CCGACCGGCTCGACC	no	1
V4	15	CGACCGGCTCGACCC	no	1
V4	15	GACCGGCTCGACCCT	no	1
V4	15	ACCGGCTCGACCCTT	no	1
V4	15	TCGGTTCTCGCCGTG	yes	4
V4	15	GTCGGTTCTCGCCGT	yes	4
V4	15	CCGGTCGGTTCTCGC	yes	1
V4	15	AGCCGGTCGGTTCTC	yes	1
V9	15	GCCGCCCCCGACGTC	no	42
