## Supplementary material for "Validation of a PNA clamping method for reducing host DNA amplification and increasing eukaryotic diversity in rhizosphere microbiome studies": Table S2

### Sheet: Clamp targets
Plant species blocked in silico by selected PNA clamps
PoacV4_01	Family	Species	Common names of major food crops
	Asparagaceae	Anemarrhena asphodeloides
	Poaceae	Zea mays	maize
	Poaceae	Saccharum officinarum	sugarcane
	Poaceae	Narenga porphyrocoma
PoacV9_01	Family	Species	Common names of major food crops
	Asparagaceae	Anemarrhena asphodeloides
	Poaceae	Aegilops tauschii
	Poaceae	Alloteropsis semialata
	Poaceae	Anthoxanthum odoratum
	Poaceae	Avena sativa	oats
	Poaceae	Brachiaria fragrans
	Poaceae	Brachypodium distachyon
	Poaceae	Bromus tectorum
	Poaceae	Cenchrus americanus	pearl millet
	Poaceae	Chasechloa egregia
	Poaceae	Chasechloa madagascariensis
	Poaceae	Festuca pratensis
	Poaceae	Festuca rubra
	Poaceae	Hordeum bulbosum
	Poaceae	Hordeum jubatum
	Poaceae	Hordeum vulgare	barley
	Poaceae	Lecomtella madagascariensis
	Poaceae	Lolium multiflorum
	Poaceae	Lolium perenne
	Poaceae	Lolium temulentum
	Poaceae	Narenga porphyrocoma
	Poaceae	Oropetium thomaeum
	Poaceae	Oryza glumipatula
	Poaceae	Oryza longistaminata
	Poaceae	Oryza meridionalis
	Poaceae	Oryza punctata
	Poaceae	Oryza rufipogon
	Poaceae	Oryza sativa	rice
	Poaceae	Phragmites australis
	Poaceae	Phyllostachys praecox
	Poaceae	Saccharum officinarum	sugarcane
	Poaceae	Sartidia dewinteri
	Poaceae	Sartidia perrieri
	Poaceae	Secale cereale	rye
	Poaceae	Setaria italica	foxtail millet
	Poaceae	Sorghum bicolor	sorghum
	Poaceae	Triticum aestivum	wheat
	Poaceae	Triticum polonicum
	Poaceae	Triticum urartu
	Poaceae	Zea mays	maize
	Poaceae	Zizania latifolia
	Xyridaceae	Xyris difformis
