## Supplementary material for "Validation of a PNA clamping method for reducing host DNA amplification and increasing eukaryotic diversity in rhizosphere microbiome studies": Table S3

### Sheet: TableS1
Mean cycle thresholds (CT), with ranges of cycles in parentheses
Concentration of PNA clamp PoacV9_01	Mean CT with Zea mays	Mean CT with water (negative control)
0 µM	18.91 (18.67 to 19.16)	34.05 (33.95 to 34.16)
0.75 µM	23.91 (23.83 to 24.01)	33.10 (32.99 to 33.26)
1.5 µM	23.87 (23.69 to 23.97)	34.06 (33.87 to 34.17)
3.75 µM	24.44 (24.40 to 24.48)	33.54 (33.16 to 34.02)
7.5 µM	24.49 (24.31 to 24.63)	34.19 (33.65 to 34.78)
