## Supplementary material for "Validation of a PNA clamping method for reducing host DNA amplification and increasing eukaryotic diversity in rhizosphere microbiome studies": Table S4

### Sheet: Sheet1
Relative abundances of the major taxonomic groups as categorized by the SILVA and PR2 databases, in the clamp and no clamp reactions
SILVA					PR2
	Sample	No clamp	Clamp			Sample	No clamp	Clamp
plants	G1	0.65413	0.00643117		plants	G1	0.654146	0.00648781
	G2	0.539764	0.00643041			G2	0.539803	0.00651101
	L1	0.737301	0.00477771			L1	0.73731	0.00480632
	L2	0.729953	0.00774679			L2	0.729971	0.00781584
	Mean	0.665287	0.00634652			Mean	0.665308	0.00640524
animals	G1	0.0251198	0.0794549		animals	G1	0.0404254	0.125618
	G2	0.0325757	0.0771438			G2	0.0443285	0.105073
	L1	0.0382576	0.157024			L1	0.0425305	0.172795
	L2	0.0333792	0.131415			L2	0.0480498	0.19105
	Mean	0.0323331	0.111259			Mean	0.0438336	0.148634
fungi	G1	0.0390163	0.123841		fungi	G1	0.060435	0.189327
	G2	0.0726197	0.169118			G2	0.113445	0.25585
	L1	0.116376	0.454701			L1	0.127695	0.500869
	L2	0.0576902	0.233703			L2	0.0705284	0.281741
	Mean	0.0714256	0.245341			Mean	0.0930259	0.306947
protists	G1	0.0413662	0.119476		protists	G1	0.0577245	0.166095
	G2	0.0625031	0.130539			G2	0.0826725	0.202791
	L1	0.0176924	0.0732534			L1	0.0351274	0.147437
	L2	0.0209177	0.0752582			L2	0.0544743	0.197744
	Mean	0.0356198	0.0996316			Mean	0.0574997	0.178517
unclassified eukaryotes	G1	0.0613427	0.186766		unclassified	G1	0.187269	0.512472
	G2	0.0993092	0.221704			G2	0.219751	0.429775
	L1	0.0364418	0.151513			L1	0.0573367	0.174093
	L2	0.0700902	0.268837			L2	0.0969761	0.321649
	Mean	0.066796	0.207205			Mean	0.140333	0.359497
archaea and bacteria	G1	0.156438	0.429153
	G2	0.182232	0.374505
	L1	0.0518126	0.152053
	L2	0.0830261	0.268574
	Mean	0.118377	0.306071
unclassified	G1	0.0225875	0.0548781
	G2	0.0109961	0.0205598
	L1	0.0021184	0.00667663
	L2	0.00494332	0.0144664
	Mean	0.0101613	0.0241452
