## Supplementary material for "Validation of a PNA clamping method for reducing host DNA amplification and increasing eukaryotic diversity in rhizosphere microbiome studies": Table S5

### Sheet: TableS5
Relative abundances within the fungi, animals and protists as categorized by the PR2 databases, in the clamp and no clamp reactions
		G1 clamp	G1 no clamp	G2 clamp	G2 no clamp	L1 clamp	L1 no clamp	L2 clamp	L2 no clamp
Fungi	Ascomycota	0.440202	0.442724	0.701238	0.684566	0.19401	0.18405	0.644873	0.617391
	Basidiomycota	0.259602	0.262429	0.0819442	0.0919759	0.679912	0.694494	0.0150136	0.0131495
	Glomeromycota	0.0651099	0.0646563	0.0353492	0.0367412	0.0427676	0.0404609	0.0996586	0.108537
	Mucoromycota	0.052852	0.0496242	0.0745103	0.0751413	0.0213801	0.0209987	0.0849611	0.0918346
	other	0.182234	0.180567	0.106958	0.111575	0.0619298	0.0599963	0.155493	0.169088
Animals	Nematoda	0.473013	0.451405	0.566636	0.564731	0.443283	0.444244	0.774261	0.779545
	Arthropoda	0.397655	0.422391	0.248499	0.251386	0.452638	0.407285	0.164927	0.157673
	Annelida	0.0485142	0.0467501	0.0595985	0.0526491	0.0909994	0.133178	0.0573326	0.0602201
	other	0.0808174	0.0794546	0.125267	0.131235	0.0130797	0.0152931	0.00347881	0.00256256
Protists	Rhizaria	0.365351	0.363225	0.355147	0.339998	0.452168	0.454545	0.625003	0.633825
	Alveolata	0.37167	0.378374	0.413883	0.439082	0.205855	0.191976	0.0744451	0.0764526
	Stramenopiles	0.134559	0.130744	0.0939709	0.0887223	0.155331	0.159959	0.0738776	0.0813057
	Amoebozoa	0.0461155	0.0430069	0.0721284	0.0700302	0.134205	0.12537	0.158079	0.142401
	other	0.0823042	0.0846496	0.0648707	0.0621681	0.0524401	0.0681497	0.068596	0.0660152
