## Supplementary material for "Validation of a PNA clamping method for reducing host DNA amplification and increasing eukaryotic diversity in rhizosphere microbiome studies": Table S6

### Sheet: TableS6
Read numbers of animals, fungi and protists, as classified by PR2
Sample	Group	ASV count no clamp	ASV count clamp	Difference
G1	Animals	2509	7598	5089
	Fungi	4604	14694	10090
	Protists	4708	13610	8902
G2	Animals	2140	5196	3056
	Fungi	5332	13133	7801
	Protists	5597	13226	7629
L1	Animals	2134	7840	5706
	Fungi	4320	15556	11236
	Protists	2464	9623	7159
L2	Animals	3090	7653	4563
	Fungi	4125	10326	6201
	Protists	4468	10504	6036
Mean	Animals	2468	7072	4604
	Fungi	4595	13427	8832
	Protists	4309	11741	7432
